# Dissociable control of motivation and reinforcement by distinct ventral striatal dopamine receptors

**DOI:** 10.1101/2023.06.27.546539

**Authors:** Juan Enriquez-Traba, Hector E Yarur-Castillo, Rodolfo J Flores, Tenley Weil, Snehashis Roy, Ted B Usdin, Christina T LaGamma, Miguel Arenivar, Huikun Wang, Valerie S Tsai, Amy E Moritz, David R Sibley, Rosario Moratalla, Zachary Z Freyberg, Hugo A Tejeda

## Abstract

Dopamine release in striatal circuits, including the nucleus accumbens (NAc), tracks separable features of reward such as motivation and reinforcement. However, the cellular and circuit mechanisms by which dopamine receptors transform dopamine release into distinct constructs of reward remain unclear. Here, we show that dopamine D3 receptor (D3R) signaling in the NAc drives motivated behavior by regulating local NAc microcircuits. Furthermore, D3Rs co-express with dopamine D1 receptors (D1Rs), which regulate reinforcement, but not motivation. Paralleling dissociable roles in reward function, we report non-overlapping physiological actions of D3R and D1R signaling in NAc neurons. Our results establish a novel cellular framework wherein dopamine signaling within the same NAc cell type is physiologically compartmentalized via actions on distinct dopamine receptors. This structural and functional organization provides neurons in a limbic circuit with the unique ability to orchestrate dissociable aspects of reward-related behaviors that are relevant to the etiology of neuropsychiatric disorders.
