## Supplemental Table 1 Statistics for "Dissociable control of motivation and reinforcement by distinct ventral striatal dopamine receptors"

### Sheet: Sheet1
Figure	Group: Sex (n)	Measure	Comparison	Analysis	Effect	Statistical Test	P value
1b	WT: 2 males, 1 females (3)	Fluoresence intensity	Genotype	Unpaired t test (two-tailed)	WT control vs Drd3fl/fl	t (4) = 7.421	0.0018
	Drd3fl/fl: 2 males, 1 females (3)
1c	WT: 1 male, 2 females (3)	mRNA relative expression	Genotype	Two-way RM ANOVA	Gene x Genotype	F (2,6) = 22.67	0.0016
	Drd3fl/fl : 2 males, 2 females (4)			Sidak	Gene Main Effect	F (2, 9) = 4.291	0.0491
					Genotype Main Effect	F (1, 6) = 8.948	0.0243
1d	WT:5 males, 6 females (11)	Revolutions	Treatment	Two-way RM ANOVA	Time x Treatment	F (286, 3861) = 2.954	<0.0001
	Drd3fl/f-GFP: 5 males, 2 females (7)			Sidak	Time Main Effect	F (7.449, 201.1) = 20.81	<0.0001
	Drd3fl/fl-Cre: 5 males, 7 females (12)				Treatment Main Effect	F (2, 27) = 12.97	0.0001
		Revolutions	Treatment	One-way ANOVA		F (2, 27) = 12.97	0.0001
				Dunnett	Drd3fl/fl-Cre vs. WT-Cre	q (27) = 4.756	0.0001
					Drd3fl/fl-Cre vs. Drd3fl/fl-GFP	q (27) = 3.650	0.0022
1f	WT:5 males, 6 females (11)	Time	Treatment	Two-way RM ANOVA	Disk x treatment	F (2, 52) = 28.59	<0.0001
	Drd3fl/f-GFP: 4 males, 2 females (6)			Sidak	Disk Main Effect	F (1, 52) = 81.22	<0.0001
	Drd3fl/fl: 5 males, 7 females (12)				Treatment Main Effect	F (2, 52) = 14.65	<0.0001
		Revolutions	Treatment	One-way RM ANOVA		F (2, 26) = 53.93	<0.0001
				Dunnett	Drd3fl/fl Cre vs. WT Cre	q (26) = 9.586	<0.0001
		Revolutions vs Time in freely moving disk	Treatment	Simple linear regression		F (2, 27) = 11.03	0.0004
1h	WT: 6 males, 9 females (15)	Lever presses	Genotype	Two-way RM ANOVA	Session x Genotype	F (5, 117) = 1.334	0.2546
	Drd3fl/fl: 7 males, 4 females (11)			Sidak	Session Main Effect	F (3.679, 86.09) = 38.81	<0.0001
					Genotype Main Effect	F (1, 24) = 0.5573	0.4626
1i	WT: 6 males, 9 females (15)	Lever presses	Genotype	Two-way RM ANOVA	Session x Genotype	F (7, 167) = 2.360	0.0252
	Drd3fl/fl: 7 males, 4 females (11)			Sidak	Session Main Effect	F (4.068, 97.05) = 2.321	0.0611
1j	WT: 6 males, 9 females (15)	Amount of food consumed	Genotype	Two-way RM ANOVA	Type of food x Genotype	F (1, 24) = 6.883	0.0149
	Drd3fl/fl: 7 males, 4 females (11)			Sidak	Type of food Main Effect	F (1, 24) = 17.97	0.0003
1k	WT: 6 males, 9 females (15)	Break Point	Genotype	Two-way RM ANOVA	Session x Genotype	F (2, 45) = 0.4779	0.6232
	Drd3fl/fl: 7 males, 4 females (11)			Sidak	Session Main Effect	F (1.436, 32.30) = 3.507	0.0559
					Genotype Main Effect	F (1, 24) = 5.679	0.0254
1l	WT: 6 males, 9 females (15)	Break Point	Genotype	Two-way RM ANOVA	Session x Genotype	F (3, 72) = 1.920	0.1341
	Drd3fl/fl: 7 males, 4 females (11)			Sidak	Session Main Effect	F (1.833, 43.99) = 1.672	0.2014
					Genotype Main Effect	F (1, 24) = 12.61	0.0016
2c	2 males, 1 female (3)	Colocalization	Gene	Unpaired t test (two-tailed)	Drd1a vs Drd2	t (4) = 60.40	<0.0001
2d	2 males, 1 female (3)	Colocalization	Gene	Unpaired t test (two-tailed)	Drd1a vs Drd2	t (4) = 64.46	<0.0001
2e	2 males, 1 female (3)	Mean Integrated Density	Location	Unpaired t test (two-tailed)	Drd1a vs Drd2	t (2) = 12.26	0.0066
2h	VP:11 cells (4 males, 3 females)	oIPSC Baseline Amplitude	Region	One-way ANOVA		F (2, 29) = 1.993	0.1546
	LH: 10 cells (5 males, 3 females)			Tukey	VP vs LH	q (29) = 2.114	0.3081
	VTA: 11 cells (5 males, 4 females)				VP vs VTA	q (29) = 2.665	0.1613
					LH vs VTA	q (29) = 0.4864	0.937
2m	VP:2 males, 3 females (5)	Colocalization	Output region	One-way ANOVA		F (2, 8) = 17.69	0.0012
	LH: 2 males, 1 female (3)			Tukey	VP vs LH	q (8) = 5.897	0.0078
	VTA: 2 males, 1 female (3)				VP vs VTA	q (8) = 7.773	0.0015
					LH vs VTA	q (8) = 1.678	0.4929
2n	VP:2 males, 3 females (5)	Mean Integrated Density	Output region	One-way ANOVA		F (2, 8) = 14.83	0.002
	LH: 2 males, 1 female (3)			Tukey	VP vs LH	q (8) = 7.132	0.0025
	VTA: 2 males, 1 female (3)				VP vs VTA	q (8) = 5.370	0.013
					LH vs VTA	q (8) = 1.576	0.5325
3c	WT-VP: 4 males, 1 female (5)	Revolutions	Treatment	Two-way RM ANOVA	Time x Treatment	F (143, 1430) = 1.318	0.0095
	Drd3fl/f-VP: 4 males, 3 females (7)			Sidak	Time Main Effect	F (4.372, 43.72) = 6.377	0.0003
					Treatment Main Effect	F (1, 10) = 1.107	0.3175
		Revolutions	Genotype	Unpaired t test (two-tailed)	WT vs Drd3fl/fl-VP	t (10) = 3.261	0.0086
3d	WT-LH: 2 males, 3 female (5)	Revolutions	Treatment	Two-way RM ANOVA	Time x Treatment	F (143, 1430) = 1.537	0.0001
	Drd3fl/f-LH: 3 males, 3 females (6)			Sidak	Time Main Effect	F (3.874, 38.74) = 6.176	0.0007
					Treatment Main Effect	F (1, 10) = 2.941	0.1171
		Revolutions	Genotype	Unpaired t test (two-tailed)	WT vs Drd3fl/fl-LH	t (9) = 2.388	0.0407
3e	WT-VTA: 2 males, 3 female (5)	Revolutions	Treatment	Two-way RM ANOVA	Time x Treatment	F (143, 1716) = 2.846	<0.0001
	Drd3fl/f-VTA: 5 males, 4 females (9)			Sidak	Time Main Effect	F (4.510, 54.13) = 6.516	0.0001
					Treatment Main Effect	F (1, 12) = 6.179	0.0287
		Revolutions	Genotype	Unpaired t test (two-tailed)	WT vs Drd3fl/fl-VTA	t (12) = 2.819	0.0155
3f	WT-VP: 4 males, 2 females (6)	Time	Genotype	Two-way RM ANOVA	Disk x Genotype	F (1,22)= 6.613	0.0174
	Drd3fl/f-VP: 4 males, 3 females (7)			Sidak	Disk Main Effect	F (1,22) = 14.35	0.001
					Genotype Main Effect	F (1, 22) = 5.528	0.0281
		Revolutions	Genotype	Unpaired t test (two-tailed)	WT vs Drd3fl/fl	t (11) = 4.909	0.0005
3g	WT-LH: 2 males, 3 female (5)	Time	Genotype	Two-way RM ANOVA	Disk x Genotype	F (1,14)= 17.13	0.001
	Drd3fl/f-LH: 3 males, 3 females (6)			Sidak	Disk Main Effect	F (1,14) = 48.84	<0.0001
					Genotype Main Effect	F (1, 14) = 11.43	0.0045
		Revolutions	Genotype	Unpaired t test (two-tailed)	WT vs Drd3fl/fl	t (9) = 6.117	0.0002
3h	WT-VTA: 2 males, 3 female (5)	Time	Genotype	Two-way RM ANOVA	Disk x Genotype	F (1,24)= 7.790	0.0101
	Drd3fl/f-VTA: 5 males, 4 females (9)			Sidak	Disk Main Effect	F (1,24) = 10.93	0.003
					Genotype Main Effect	F (1, 24) = 3.092	0.0914
		Revolutions	Genotype	Unpaired t test (two-tailed)	WT vs Drd3fl/fl	t (12) = 3.825	0.0024
3i	WT: 4 males, 6 females (10)	Lever presses	Treatment	Two-way RM ANOVA	Session x Treatment	F (15,124)= 1.452	0.1341
	Drd3fl/f-VP: 4 males, 3 females (7)			Dunnett	Session Main Effect	F (3.340, 82.84) = 57.05	<0.0001
	Drd3fl/f-LH: 3 males, 3 females (6)				Treatment Main Effect	F (3, 26) = 0.3733	0.7729
	Drd3fl/f-VTA: 4 males, 3 females (7)
3j	WT: 4 males, 6 females (10)	Food consumed	Treatment	One-way ANOVA		F (3, 28) = 5.602	0.0039
	Drd3fl/f-VP: 4 males, 3 females (7)			Dunnett	WT vs Drd3fl/fl-VP	q(28) = 2.448	0.0572
	Drd3fl/f-LH: 3 males, 3 females (6)				WT vs Drd3fl/fl-LH	q(28) = 2.867	0.0219
	Drd3fl/f-VTA: 4 males, 3 females (7)				WT vs Drd3fl/fl-VTA	q(28) = 3.650	0.0031
3k	WT: 7 males, 6 females (13)	Breaking Point	Treatment	One-way ANOVA		F (3, 31) = 5.322	0.0045
	Drd3fl/f-VP: 4 males, 3 females (7)			Dunnett	WT vs Drd3fl/fl-VP	q(31) = 3.054	0.0131
	Drd3fl/f-LH: 3 males, 4 females (7)				WT vs Drd3fl/fl-LH	q(31) = 3.482	0.0043
	Drd3fl/f-VTA: 4 males, 4 females (8)				WT vs Drd3fl/fl-VTA	q(31) = 1.801	0.2061
4c	Cre-ON: 16 cells (4 males, 5 females)	oIPSC Amplitude (% Baseline)	Treatment	Two-way RM ANOVA	Time x Treatment	F (19, 548) = 13.08	<0.0001
	Cre-OFF: 15 cells (4 males, 3 females)			Dunnett	Time Main Effect	F (3.099, 89.38) = 39.75	<0.0001
					Treatment Main Effect	F (1, 29) = 28.21	<0.0001
4d	Cre-ON: 16 cells (4 males, 5 females)	oIPSC Amplitude (% Baseline)	Treatment	Unpaired t test (two-tailed)	Cre-ON vs Cre-OFF	t (29) = 5.181	<0.0001
	Cre-OFF: 15 cells (4 males, 3 females)	PPR (% Baseline)	Treatment	Unpaired t test (two-tailed)	Cre-ON vs Cre-OFF	t (29) = 2.732	0.0106
4e	Cre-ON: 16 cells (4 males, 5 females)	oIPSC Amplitude (% Baseline)	Treatment	Unpaired t test (two-tailed)	Cre-ON vs Cre-OFF	t (29) = 5.181	<0.0001
	Cre-OFF: 15 cells (4 males, 3 females)	1/CV2 (% Baseline)	Treatment	Unpaired t test (two-tailed)	Cre-ON vs Cre-OFF	t (29) = 3.632	0.0011
4g	Cre-ON: 10 cells (3 males, 4 females)	oIPSC Amplitude (% Baseline)	Treatment	Two-way RM ANOVA	Time x Treatment	F (19, 342) = 4.923	<0.0001
	Cre-OFF: 10 cells (3 males, 3 females)			Sidak	Time Main Effect	F (1.912, 34.41) = 11.18	0.0002
					Treatment Main Effect	F (1, 18) = 7.030	0.0162
4h	Cre-ON: 10 cells (3 males, 4 females)	oIPSC Amplitude (% Baseline)	Treatment	Unpaired t test (two-tailed)	Cre-ON vs Cre-OFF	t (18) = 2.503	0.0222
	Cre-OFF: 10 cells (3 males, 3 females)	PPR (% Baseline)	Treatment	Unpaired t test (two-tailed)	Cre-ON vs Cre-OFF	t (18) = 2.457	0.0244
4i	Cre-ON: 10 cells (3 males, 4 females)	oIPSC Amplitude (% Baseline)	Treatment	Unpaired t test (two-tailed)	Cre-ON vs Cre-OFF	t (18) = 2.503	0.0222
	Cre-OFF: 10 cells (3 males, 3 females)	1/CV2 (% Baseline)	Treatment	Unpaired t test (two-tailed)	Cre-ON vs Cre-OFF	t (18) = 2.148	0.0455
4q	NAc: 16 cells (4 males, 5 females)	oIPSC Amplitude (% Baseline)	Region	One-way ANOVA		F (3, 41) = 6.750	0.0008
	VP: 10 cells (3 males, 4 females)			Tukey	NAc vs. VP	q(41) = 0.02093	>0.9999
	LH: 9 cells (5 males, 3 females)				NAc vs. LH	q(41) = 3.482	0.0051
	VTA: 10 cells (4 males, 4 females)				NAc vs. VTA	q(41) = 5.037	0.02
					VP vs. LH	q(41) = 4.314	0.013
					VP vs. VTA	q(41) = 3.870	0.0436
					LH vs. VTA	q(41) = 0.7826	0.9451
5b	Saline: 3 males, 4 females (7)	Time	Treatment	Two-way RM ANOVA	Disk x treatment	F (1, 26) = 10.83	0.0029
	SB-277011A: 4 males, 4 females (8)			Tukey	Disk Main Effect	F (1, 26) = 25.56	<0.0001
					Treatment Main Effect	F (1, 26) = 6.573	0.0165
		Revolutions		Unpaired t test (two-tailed)	Saline vs SB	t (13) = 3.206	0.0069
5e	Ipsilateral: 4 males, 5 females (9)	Time	Treatment	Two-way RM ANOVA	Disk x treatment	F (1, 30) = 10.30	0.0032
	Contralateral: 3 males, 5 females (8)			Tukey	Disk Main Effect	F (1, 30) = 18.60	0.0002
					Treatment Main Effect	F (1, 30) = 2.149	0.1531
5f		Revolutions		Unpaired t test (two-tailed)	Saline vs SB	t (15) = 3.072	0.0077
6b	WT: 6 males, 9 females (15)	Lever presses	Genotype	Two-way RM ANOVA	Session x Genotype	F (10, 225) = 2.009	0.0335
	Drd3fl/fl: 7 males, 4 females (11)			Dunnett	Session Main Effect	F (5, 225) = 28.09	<0.0001
	Drd1afl/fl: 7 males, 8 females (15)				Genotype Main Effect	F (2, 225) = 22.75	<0.0001
6c	WT: 6 males, 9 females (15)	Lever presses	Genotype	Two-way RM ANOVA	Session x Genotype	F (14, 264) = 2.455	0.0029
	Drd3fl/fl: 7 males, 4 females (11)			Dunnett	Session Main Effect	F (4.192, 158.1) = 3.664	0.0061
	Drd1afl/fl: 7 males, 8 females (15)				Genotype Main Effect	F (2, 38) = 1.288	0.2876
6d	WT: 6 males, 9 females (15)	Amount consumed	Genotype	Two-way RM ANOVA	Type of Food x Genotype	F (2, 38) = 5.604	0.0074
	Drd3fl/fl: 7 males, 4 females (11)			Sidak	Type of Food Main Effect	F (1, 38) = 54.48	<0.0001
	Drd1afl/fl: 7 males, 8 females (15)				Genotype Main Effect	F (2, 38) = 0.3460	0.7098
6e	WT: 6 males, 9 females (15)	Breaking Point	Genotype	Two-way RM ANOVA	Session x Genotype	F (6, 111) = 1.458	0.1992
	Drd3fl/fl: 7 males, 4 females (11)			Dunnett	Session Main Effect	F (2.083, 77.06) = 1.343	0.2673
	Drd1afl/fl: 7 males, 8 females (15)				Gentoype Main Effect	F (2, 38) = 7.908	0.0013
6F	WT: 5 males, 6 females (11)	Revolutions	Treatment	Two-way RM ANOVA	Time x Treatment	F (286, 4004) = 2.216	<0.0001
	Drd3fl/fl-Cre: 5 males, 7 females (12)			Sidak	Time Main Effect	F (7.527, 210.7) = 16.63	<0.0001
	Drd1afl/fl: 3 males, 5 females (8)				Treatment Main Effect	F (2, 28) = 10.86	0.0003
		Revolutions	Genotype	One-way ANOVA		F (2, 28) = 12.20	0.0002
				Dunnett	Drd1afl/fl vs. Drd3fl/fl	q (28) = 2.512	0.0324
					Drd1afl/fl vs. WT	q (28) = 1.956	0.1044
6g	WT: 5 males, 6 females (11)	Time	Genotype	Two-way RM ANOVA	Disk x treatment	F (2, 28) = 33.49	<0.0001
	Drd3fl/fl: 5 males, 7 females (12)			Dunnett	Disk Main Effect	F (1, 28) = 98.11	<0.0001
	Drd1afl/fl: 3 males, 5 females (8)				Genotype Main Effect	F (2, 28) = 20.86	<0.0001
		Revolutions	Genotype	One-way RM ANOVA		F (2, 28) = 56.43	<0.0001
				Dunnett	Drd1afl/fl vs. WT	q (28) = 2.219	0.0614
					Drd1afl/fl vs. Drd3fl/fl	q (28) = 7.086	<0.0001
6i	WT: 5 males, 7 females (12)	Trial outcome	Genotype	Two-way RM ANOVA	Outcome x treatment	F (2, 35) = 6.589	0.0037
	Drd3fl/fl: 4 males, 5 females (9)			Dunnett	Outcome Main Effect	F (1, 35) = 31.35	<0.0001
	Drd1afl/fl: 8 males, 9 females (17)				Genotype Main Effect	F (2, 35) = 1.089	0.3478
		Time on platform	Genotype	One-way ANOVA		F (2, 35) = 14.14	<0.0001
				Dunnett	Drd1afl/fl Cre vs. WT Cre	q (35) = 4.646	<0.0001
					Drd1afl/fl Cre vs. Drd3fl/fl Cre	q (35) = 4.156	0.0004
7c	SKF-81297: 10 cells (3 males, 3 females)	INMDAR Amplitude (% Baseline)	Treatment	Two-way RM ANOVA	Time x Treatment	F (28, 308) = 5.628	<0.0001
	SCH-39166 + SKF-81297: 5 cells (1 males, 3 females)			Dunnett	Time Main Effect	F (1.610, 35.42) = 11.61	0.0003
	PD-128907: 10 cells (3 males, 3 females)				Treatment Main Effect	F (2, 22) = 6.713	0.0053
7d	SKF-81297: 10 cells (3 males, 3 females)	INMDAR Amplitude (% Baseline)	Treatment	One-way ANOVA		F (2, 22) = 7.070	0.0043
	SCH-39166 + SKF-81297: 5 cells (1 males, 3 females)			Dunnett	SKF 81297 vs. SCH 39166	q (22) = 3.130	0.0094
	PD-128907: 10 cells (3 males, 3 females)				SKF 81297 vs. PD 128907	q (22) = 3.180	0.0084
7g	WT: 8 cells (2 males, 2 females)	INMDAR Amplitude (% Baseline)	Genotype	Two-way RM ANOVA	Time x Treatment	F (14, 195) = 10.78	<0.0001
	Drd1afl/fl: 8 cells (2 males, 3 females)			Dunnett	Time Main Effect	F (3.710, 51.68) = 8.461	<0.0001
					Treatment Main Effect	F (1, 14) = 37.23	<0.0001
h	WT: 8 cells (2 males, 2 females)	INMDAR Amplitude (% Baseline)	Genotype	Unpaired t test (two-tailed)	WT vs Drd1afl/fl	t (14) = 5.383	<0.0001
	Drd1afl/fl: 8 cells (2 males, 3 females)
7j	PD-128907: 16 cells (4 males, 5 females)	oIPSC Amplitude (% Baseline)	Treatment	Two-way RM ANOVA	Time x Treatment	F (19, 491) = 7.256	<0.0001
	SKF-81297: 12 cells (4 males, 2 females)			Sidak	Time Main Effect	F (6.474, 167.3) = 26.75	<0.0001
					Treatment Main Effect	F (1, 26) = 16.74	0.0004
7k	PD-128907: 16 cells (4 males, 5 females)	oIPSC Amplitude (% Baseline)	Treatment	Unpaired t test (two-tailed)	PD vs SKF	t (26) = 4.803	<0.0001
	SKF-81297: 12 cells (4 males, 2 females)	PPR (% Baseline)	Treatment	Unpaired t test (two-tailed)	PD vs SKF	t (26) = 2.146	0.0414
7l	PD-128907: 16 cells (4 males, 5 females)	oIPSC Amplitude (% Baseline)	Treatment	Unpaired t test (two-tailed)	PD vs SKF	t (26) = 4.803	<0.0001
	SKF-81297: 12 cells (4 males, 2 females)	1/CV2 (% Baseline)	Treatment	Unpaired t test (two-tailed)	PD vs SKF	t (26) = 2.271	0.0317
7n	Ipsilateral: 3 males, 5 females (8)	Change in AL presses	Treatment	Unpaired t test (two-tailed)	Ipsilateral vs Contralateral	t (13) =6.001	<0.0001
	Contralateral: 4 males, 3 females (7)	(relative to FR1 Day 1)		Day 2
EDF1c	WT:5 males, 6 females (11)	Revolutions	Treatment	Two-way RM ANOVA	Time x Treatment	F (1438, 19413) = 1.633	<0.0001
	Drd3fl/f-GFP: 5 males, 2 females (7)			Sidak	Time Main Effect	F (12.86, 347.3) = 18.12	<0.0001
	Drd3fl/fl-Cre: 5 males, 7 females (12)				Treatment Main Effect	F (2, 27) = 1.552	0.2301
		Revolutions	Treatment	One-way ANOVA		F (2, 27) = 1.578	0.2248
				Dunnett	Drd3fl/fl-Cre vs. WT-Cre	q (27) = 1.425	0.285
					Drd3fl/fl-Cre vs. Drd3fl/fl-GFP	q (27) = 1.561	0.2282
EDF1d	WT:5 males, 6 females (11)	Bout Length Fixed	Genotype	Two-way RM ANOVA	Time x Genotype	F (17, 275) = 1.138	0.3172
	Drd3fl/fl: 5 males, 7 females (12)			Sidak	Time Main Effect	F (1.649, 26.68) = 1.906	0.1736
					Genotype Main Effect	F (1, 20) = 0.0001400	0.9907
		Bout Length Moving	Genotype	Two-way RM ANOVA	Time x Genotype	F (17, 301) = 1.199	0.2636
				Sidak	Time Main Effect	F (2.803, 49.63) = 1.391	0.2574
					Genotype Main Effect	F (1, 20) = 7.456	0.0129
EDF1e	WT:5 males, 6 females (11)	Bouts per bin Fixed	Genotype	Two-way RM ANOVA	Time x Genotype	F (18, 360) = 0.9697	0.4944
	Drd3fl/fl: 5 males, 7 females (12)			Sidak	Time Main Effect	F (3.329, 66.59) = 23.39	<0.0001
					Genotype Main Effect	F (1, 20) = 7.270	0.0139
		Bouts per bin Moving	Genotype	Two-way RM ANOVA	Time x Genotype	F (18, 360) = 0.9787	0.4838
				Sidak	Time Main Effect	F (1.933, 38.67) = 9.639	0.0005
					Genotype Main Effect	F (1, 20) = 2.356	0.0404
EDF1f	WT: 4 males, 6 females (10)	Distance travelled	Genotype	Two-way RM ANOVA	Zone x Genotype	F (2, 34) = 0.1721	0.8426
	Drd3fl/fl: 4 males, 5 females (9)			Sidak	Zone Main Effect	F (1.033, 17.57) = 209.1	<0.0001
					Genotype Main Effect	F (1, 17) = 0.4217	0.5247
		Time in Center	Genotype	Unpaired t test (two-tailed)	WT vs Drd3fl/fl	t (17) = 0.9305	0.3651
EDF1g	WT:5 males, 7 females (12)	Sucrose preference	Treatment	One-way ANOVA		F (2, 29) = 2.713	0.0831
	Drd3fl/f-GFP: 5 males, 2 females (7)			Dunnett	Drd3fl/fl-Cre vs. WT-Cre	q (29) = 2.319	0.0518
	Drd3fl/fl-Cre: 6 males, 7 females (13)				Drd3fl/fl-Cre vs. Drd3fl/fl-GFP	q (29) = 1.151	0.428
		Amount consumed	Treatment	One-way ANOVA		F (2, 29) = 2.904	0.0709
				Dunnett	Drd3fl/fl-Cre vs. WT-Cre	q (29) = 2.224	0.0635
					Drd3fl/fl-Cre vs. Drd3fl/fl-GFP	q (29) = 1.758	0.1606
EDF1h	WT:5 males, 7 females (12)	Social preference	Treatment	One-way ANOVA		F (2, 21) = 0.2411	0.7879
	Drd3fl/f-GFP: 2 males, 2 females (4)			Dunnett	Drd3fl/fl-Cre vs. WT-Cre	q (21) = 0.4470	0.8698
	Drd3fl/fl-Cre: 4 males, 4 females (8)				Drd3fl/fl-Cre vs. Drd3fl/fl-GFP	q (21) = 0.6752	0.7329
EDF1i	WT:4 males, 5 females (9)	Latency to dark box	Treatment	One-way ANOVA		F (2, 23) = 0.1608	0.8524
	Drd3fl/f-GFP: 4 males, 4 females (8)			Dunnett	Drd3fl/fl-Cre vs. WT-Cre	q (23) = 0.2952	0.9391
	Drd3fl/fl-Cre: 5 males, 4 females (9)				Drd3fl/fl-Cre vs. Drd3fl/fl-GFP	q (23) = 0.2802	0.9449
		Time exploting light side	Treatment	One-way ANOVA		F (2, 23) = 0.04904	0.9522
				Dunnett	Drd3fl/fl-Cre vs. WT-Cre	q (23) = 0.1700	0.9791
					Drd3fl/fl-Cre vs. Drd3fl/fl-GFP	q (23) = 0.1428	0.9852
EDF1j	WT:5 males, 7 females (12)	Time interacting with object	Treatment	Two-way RM ANOVA	Object x Genotype	F (2, 25) = 0.1025	0.903
	Drd3fl/f-GFP: 5 males, 2 females (7)			Dunnett	Object Main Effect	F (1, 25) = 1.418	0.245
	Drd3fl/fl: 4 males, 5 females (9)				Genotype Main Effect	F (2, 25) = 2.734	0.0844
		Novel object preference	Treatment	One-way ANOVA		F (2, 25) = 0.8822	0.4264
				Dunnett	Drd3fl/fl-Cre vs. WT-Cre	q (25) = 0.4594	0.8593
					Drd3fl/fl-Cre vs. Drd3fl/fl-GFP	q (25) = 1.309	0.3346
EDF2a	WT: 6 males, 9 females (15)	Change in body weight	Genotype	Two-way RM ANOVA	Session x Genotype	F (26, 650) = 1.950	0.0034
	Drd3fl/fl: 7 males, 4 females (11)			Sidak	Session Main Effect	F (8.178, 204.4) = 11.95	<0.0001
					Genotype Main Effect	F (1, 25) = 0.4982	0.4868
EDF2b	WT: 6 males, 9 females (15)	Time to acquire FR1	Genotype	Unpaired t test (two-tailed)	WT vs Drd3fl/fl	t (24) = 0.7272	0.4741
	Drd3fl/fl: 7 males, 4 females (11)
EDF2c	WT: 6 males, 9 females (15)	% AL presses	Genotype	Two-way RM ANOVA	Session x Genotype	F (5, 117) = 0.3905	0.8545
	Drd3fl/fl: 7 males, 4 females (11)			Sidak	Session Main Effect	F (2.060, 51.62) = 11.19	<0.0001
					Genotype Main Effect	F (1, 24) = 0.1973	0.6609
EDF2d	WT: 6 males, 9 females (15)	Amount consumed	Genotype	Unpaired t test (two-tailed)	WT vs Drd3fl/fl	t (24) = 0.9353	0.3589
	Drd3fl/fl: 7 males, 4 females (11)
EDF2e	WT: 6 males, 9 females (15)	Effort based vs free food consumed	Genotype	Two-way RM ANOVA	Type of food x Genotype	F (1, 23) = 6.314	0.0194
	Drd3fl/fl: 7 males, 4 females (11)			Sidak	Type of food Main Effect	F (1, 23) = 0.07947	0.7805
					Genotype Main Effect	F (1, 23) = 4.808	0.0387
EDF2f	WT: 6 males, 9 females (15)	Amount consumed	Genotype	Unpaired t test (two-tailed)	WT vs Drd3fl/fl	t (23) = 1.382	0.1802
	Drd3fl/fl: 7 males, 4 females (11)
EDF2g	WT: 6 males, 9 females (15)	Session Length	Genotype	Two-way RM ANOVA	Session x Genotype	F (2, 45) = 0.2682	0.766
	Drd3fl/fl: 7 males, 4 females (11)			Sidak	Session Main Effect	F (1.709, 38.46) = 1.264	0.2899
					Genotype Main Effect	F (1, 24) = 2.267	0.1452
EDF2h	WT: 6 males, 9 females (15)	Session Length	Genotype	Two-way RM ANOVA	Session x Genotype	F (3, 72) = 0.5050	0.68
	Drd3fl/fl: 7 males, 4 females (11)			Sidak	Session Main Effect	F (2.013, 48.31) = 0.3719	0.6927
					Genotype Main Effect	F (1, 24) = 9.612	0.0049
EDF3b	NAc: 1 male, 3 females (4)	Integrated Density	Region	One-way ANOVA		F (3, 10) = 14.66	0.0005
	VP: 1 male, 3 females (4)			Tukey	NAc vs. VP	q (10) = 6.639	0.0039
	LH: 1 male, 3 females (4)				NAc vs. LH	q (10) = 8.166	0.0009
	VTA: 1 male, 2 females (3)				NAc vs. VTA	q (10) = 8.960	0.0004
					VP vs. LH	q (10) = 2.768	0.2659
					VP vs. VTA	q (10) = 4.902	0.0651
					LH vs. VTA	q (10) = 1.256	0.8112
EDF5a	WT: 7 males, 9 females (15)	Revolutions	Treatment	Two-way ANOVA	Time x Treatment	F (2157, 24446) = 1.538	<0.0001
	Drd3fl/f-VP: 4 males, 3 females (7)			Dunnett	Time Main Effect	F (12.50, 425.1) = 22.72	<0.0001
	Drd3fl/f-LH: 3 males, 3 females (6)				Treatment Main Effect	F (3, 34) = 2.361	0.0887
	Drd3fl/f-VTA: 5 males, 4 females (9)	Revolutions	Treatment	One-way ANOVA		F (3, 33) = 3.556	0.0247
				Dunnett	WT vs. Drd3fl/fl VP	q (33) = 0.6321	0.8816
					WT vs. Drd3fl/fl LH	q (33) = 1.548	0.3205
					WT vs. Drd3fl/fl VTA	q (33) = 3.161	0.0097
EDF5b	WT: 4 males, 6 females (10)	Body weight Change	Treatment	Two-way RM ANOVA	Session x Treatment	F (81, 852) = 0.8500	0.8212
	Drd3fl/f-VP: 4 males, 3 females (7)			Dunnett	Session Main Effect	F (5.885, 185.7) = 8.340	<0.0001
	Drd3fl/f-LH: 3 males, 3 females (6)				Treatment Main Effect	F (3, 852) = 0.7685	0.5118
	Drd3fl/f-VTA: 4 males, 3 females (7)
EDF5d	WT: 4 males, 6 females (10)	% AL presses	Treatment	Two-way RM ANOVA	Session x Treatment	F (15, 123) = 1.975	0.0221
	Drd3fl/f-VP: 4 males, 3 females (7)			Dunnett	Session Main Effect	F (3.485, 85.73) = 16.46	<0.0001
	Drd3fl/f-LH: 3 males, 3 females (6)				Treatment Main Effect	F (3, 26) = 2.953	0.0511
	Drd3fl/f-VTA: 4 males, 3 females (7)
EDF5e	WT: 4 males, 6 females (10)	Lever Presses	Treatment	Two-way RM ANOVA	Session x Treatment	F (30, 251) = 2.247	0.0004
	Drd3fl/f-VP: 4 males, 3 females (7)				Session Main Effect	F (4.782, 120) = 10.98	<0.0001
	Drd3fl/f-LH: 3 males, 3 females (6)				Treatment Main Effect	F (3, 28) = 2.718	0.0635
EDF5f	WT: 4 males, 6 females (10)	Amount consumed	Treatment	One-way ANOVA		F (3, 28) = 2.347	0.0941
	Drd3fl/f-VP: 4 males, 3 females (7)			Dunnett	WT vs. Drd3fl/fl VP	q (28) = 0.6177	0.8858
	Drd3fl/f-LH: 3 males, 3 females (6)				WT vs. Drd3fl/fl LH	q (28) = 0.4817	0.9406
	Drd3fl/f-VTA: 4 males, 3 females (7)				WT vs. Drd3fl/fl VTA	q (28) = 2.012	0.1408
EDF5g	WT: 4 males, 6 females (10)	Amount of food consumed	Treatment	Two-way RM ANOVA	Type of food x Treatment	F (3, 27) = 3.256	0.037
	Drd3fl/f-VP: 4 males, 3 females (7)			Dunnett	Type of food Main Effect	F (1, 27) = 0.6669	0.4213
	Drd3fl/f-LH: 3 males, 3 females (6)				Treatment Main Effect	F (3, 27) = 2.258	0.1044
	Drd3fl/f-VTA: 4 males, 3 females (7)
EDF5h	WT: 4 males, 6 females (10)	Amount consumed	Treatment	One-way ANOVA		F (3, 27) = 2.258	0.1044
	Drd3fl/f-VP: 4 males, 3 females (7)			Dunnett	WT vs. Drd3fl/fl VP	q (27) = 1.264	0.4806
	Drd3fl/f-LH: 3 males, 3 females (6)				WT vs. Drd3fl/fl LH	q (27) = 2.066	0.1265
	Drd3fl/f-VTA: 4 males, 3 females (7)				WT vs. Drd3fl/fl VTA	q (27) = 2.234	0.0903
EDF5i	WT: 4 males, 6 females (10)	Breaking Point	Treatment	Two-way RM ANOVA	Session x Treatment	F (6, 55) = 0.8598	0.5302
	Drd3fl/f-VP: 4 males, 3 females (7)			Dunnett	Session Main Effect	F (1.491, 41.00) = 3.086	0.0702
	Drd3fl/f-LH: 3 males, 3 females (6)				Treatment Main Effect	F (3, 31) = 0.6072	0.6153
	Drd3fl/f-VTA: 4 males, 3 females (7)
EDF6a	Cre-ON: 16 cells (4 males, 5 females)	oIPSC Amplitude (pA)	Treatment	Unpaired t test (two-tailed)	Cre-ON vs Cre-OFF	t (29) = 3.420	0.0019
	Cre-OFF: 15 cells (4 males, 3 females)
EDF6f	Cre-ON: 12 cells (2 males, 5 females)	sIPSC Frequency	Treatment	Paired t test (two-tailed)	Baseline vs PD-128907	t (11) = 3.131	0.0096
		sIPSC IEI	Treatment	Kolmogorov-Smirnov test	Baseline vs PD-128907	ks = 36.740988	<0.0001
		sIPSC Amplitude	Treatment	Paired t test (two-tailed)	Baseline vs PD-128907	t (11) = 1.851	0.0912
		sIPSC Amplitude	Treatment	Kolmogorov-Smirnov test	Baseline vs PD-128907	ks = 2.401130	<0.0001
EDF6g	Cre-ON: 12 cells (2 males, 5 females)	sIPSC Rise Time	Treatment	Paired t test (two-tailed)	Baseline vs PD-128907	t (11) = 0.3225	0.7531
		sIPSC Decay Time	Treatment	Paired t test (two-tailed)	Baseline vs PD-128907	t (11) = 1.029	0.3256
EDF6h	D1-positive: 12 cells (2 males, 3 females)	oIPSC Amplitude (% Baseline)	Treatment	Two-way RM ANOVA	Time x Treatment	F (19, 399) = 0.9070	0.5744
	D1-negative: 11 cells (2 males, 3 females)			Dunnett	Time Main Effect	F (3.888, 81.65) = 42.52	<0.0001
					Treatment Main Effect	F (1, 21) = 0.7339	0.4013
EDF6i		oIPSC Amplitude (% Baseline)	Cell Identity	Unpaired t test (two-tailed)	D1-positive vs D1-negative	t (21) = 0.9825	0.337
EDF7a	Unlilateral Drd3fl/fl: 3 males, 4 females (7)	Time in disk	Disk	Paired t test (two-tailed)	Fixed vs freely-moving	t (6) = 5.129	0.0022
EDF7b	Unlilateral SB: 3 males, 1 females (4)	Time in disk	Disk	Paired t test (two-tailed)	Fixed vs freely-moving	t (3) = 3.570	0.0376
EDF7d	mCherry: 2 males, 5 females (7)	Time	Treatment	Two-way RM ANOVA	Disk x treatment	F (1, 24) = 6.752	0.0158
	SB-277011A: 3 males, 4 females (7)			Sidak	Disk Main Effect	F (1, 24) = 36.29	<0.0001
					Treatment Main Effect	F (1, 24) = 8.250	0.0084
		Revolutions		Unpaired t test (two-tailed)	mCherry vs h4MDi	t (12) = 2.581	0.024
EDF7e	mCherry: 2 males, 5 females (7)	Distance travelled	Treatment	Two-way RM ANOVA	Zone x Treatment	F (2, 24) = 2.177	0.1353
	hM4Di: 3 males, 4 females (7)			Sidak	Zone Main Effect	F (1.230, 14.75) = 131.1	<0.0001
					Treatment Main Effect	F (1, 12) = 2.206	0.1632
		Time in Center	Genotype	Unpaired t test (two-tailed)	mCherry vs DREADD	t (12) = 1.428	0.1788
EDF8a	WT:5 males, 6 females (11)	Revolutions	Treatment	Two-way RM ANOVA	Time x Treatment	F (1438, 20132) = 1.513	<0.0001
	Drd3fl/fl-Cre: 5 males, 7 females (12)			Sidak	Time Main Effect	F (15.51, 434.3) = 20.27	<0.0001
	Drd1afl/fl: 4 males, 4 females (8)				Treatment Main Effect	F (2, 28) = 1.738	0.1943
		Revolutions	Genotype	One-way ANOVA		F (2, 28) = 1.197	0.3172
				Dunnett	Drd1fl/fl Cre vs. Drd3fl/fl Cre	q (28) = 0.6328	0.7421
					Drd1fl/fl Cre vs. WT Cre	q (28) = 0.7676	0.6507
EDF7b	WT:5 males, 7 females (12)	Sucrose preference	Genotype	One-way ANOVA		F (2, 29) = 2.937	0.0689
	Drd3fl/fl-Cre: 6 males, 7 females (13)			Dunnett	Drd1fl/fl Cre vs. WT Cre	q (29) = 0.6051	0.752
	Drd1afl/fl: 4 males, 3 females (7)				Drd1fl/fl Cre vs. Drd3fl/fl Cre	q (29) = 1.414	0.2671
		Amount consumed	Genotype	One-way ANOVA		F (2, 29) = 2.941	0.0687
				Dunnett	Drd1fl/fl Cre vs. WT Cre	q (29) = 1.770	0.1447
					Drd1fl/fl Cre vs. Drd3fl/fl Cre	q (29) = 0.1394	0.9841
EDF8c	WT:5 males, 7 females (12)	Social preference	Genotype	One-way ANOVA		F (2, 25) = 0.1187	0.8886
	Drd3fl/fl-Cre: 4 males, 4 females (8)			Dunnett	Drd1fl/fl Cre vs. WT Cre	q (25) = 0.3702	0.9026
	Drd1afl/fl-Cre: 3 males, 5 females (8)				Drd1fl/fl Cre vs. Drd3fl/fl Cre	q (25) = 0.06217	0.9971
EDF8d	WT:4 males, 5 females (9)	Time exploting light side	Genotype	One-way ANOVA		F (2, 21) = 0.1626	0.851
	Drd3fl/fl-Cre: 5 males, 4 females (9)			Dunnett	Drd1fl/fl Cre vs. WT Cre	q (21) = 0.5695	0.7825
	Drd1afl/fl-Cre: 3 males, 3 females (6)				Drd1fl/fl Cre vs. Drd3fl/fl Cre	q (21) = 0.3641	0.902
EDF8e	WT:5 males, 7 females (12)	Time interacting with object	Genotype	Two-way RM ANOVA	Object x Genotype	F (2, 26) = 0.06934	0.9332
	Drd3fl/fl: 4 males, 5 females (9)			Dunnett	Object Main Effect	F (1, 26) = 1.381	0.2506
	Drd1afl/fl-Cre: 3 males, 5 females (8)				Genotype Main Effect	F (2, 26) = 1.187	0.3212
		Novel object preference	Genotype	One-way ANOVA		F (2, 26) = 0.4785	0.6251
				Dunnett	Drd1fl/fl Cre vs. WT Cre	q (26) = 0.4991	0.8305
					Drd1fl/fl Cre vs. Drd3fl/fl Cre	q (26) = 0.9763	0.5168
EDF8f	WT: 5 males, 7 females (12)	Trial outcome	Genotype	Two-way RM ANOVA	Outcome x treatment	F (2, 35) = 7.892	0.0015
	Drd3fl/fl: 4 males, 5 females (9)			Dunnett	Outcome Main Effect	F (1, 35) = 77.30	<0.0001
	Drd1afl/fl: 8 males, 9 females (17)				Genotype Main Effect	F (2, 35) = 0.000	>0.9999
		Time on platfrom	Genotype	One-way ANOVA		F (2, 35) = 7.912	0.0015
				Dunnett	Drd1afl/fl Cre vs. WT Cre	q (35) = 3.723	0.0014
					Drd1afl/fl Cre vs. Drd3fl/fl Cre	q (35) = 2.706	0.0201
EDF8g	Ipsilateral: 3 males, 5 females (8)	AL presses	Treatment	Unpaired t test (two-tailed)	Ipsilateral vs Contralateral	t (13) =4.933	0.0003
	Contralateral: 4 males, 3 females (7)			Day 2
		AL presses Day 1 vs Change in AL Day 2	Treatment	Simple linear regression	Ipsilateral vs Contralateral	F (1, 11) = 0.05037	0.8265
